# Automated detection of the HER2 gene amplification status in Fluorescence *in situ* hybridization images for the diagnostics of cancer tissues

**DOI:** 10.1101/490052

**Authors:** Falk Zakrzewski, Walter de Back, Martin Weigert, Torsten Wenke, Silke Zeugner, Robert Mantey, Christian Sperling, Katrin Friedrich, Ingo Roeder, Daniela E. Aust, Gustavo Baretton, Pia Hönscheid

## Abstract

The human epidermal growth factor receptor 2 (HER2) gene amplification status is a crucial marker for evaluating clinical therapies of breast or gastric cancer. We propose a deep learning-based pipeline for the detection, localization and classification of interphase nuclei depending on their HER2 gene amplification state in Fluorescence in situ hybridization (FISH) images. Our pipeline combines two RetinaNet-based object localization networks which are trained (1) to detect and classify interphase nuclei into distinct classes normal, low-grade and high-grade and (2) to detect and classify FISH signals into distinct classes HER2 or centromere of chromosome 17 (CEN17). By independently classifying each nucleus twice, the two-step pipeline provides both robustness and interpretability for the automated detection of the HER2 amplification status. The accuracy of our deep learning-based pipeline is on par with that of three pathologists and FISH images on a set of 57 validation images containing several hundreds of nuclei are accurately classified. The automatic pipeline is a first step towards assisting pathologists in evaluating the HER2 status of tumors using FISH images, for analyzing FISH images in retrospective studies, and for optimizing the documentation of each tumor sample by automatically annotating and reporting of the HER2 gene amplification specificities.
