## Supplemental Table 1 for "Automated detection of the HER2 gene amplification status in Fluorescence *in situ* hybridization images for the diagnostics of cancer tissues"

### Sheet: Suppl._Tab.-1
num	acc_ND	acc_SD	image	k_ND	k_SD	Diff
0	0.5	0.560606	1	0.344339	0.445862	-0.0606061
1	0.777778	0.777778	2	-0.051922	0.169724	0
2	0.833333	0.8	3	0.746886	0.789229	0.0333333
3	0.647059	0.607843	4	0.557004	0.526772	0.0392157
4	0.833333	0.833333	5	0.8	0.857143	0
5	0.814815	0.777778	6	0.753895	0.691083	0.037037
6	0.733333	0.666667	7	0.435786	-0.156545	0.0666667
7	0.714286	0.595238	8	0.617391	0.497443	0.119048
8	0.755556	0.8	9	0.709569	0.761266	-0.0444444
9	0.666667	0.805556	10	0.434641	0.746732	-0.138889
10	0.742424	0.69697	11	0.603759	0.56095	0.0454545
11	0.77193	0.824561	12	0.544393	0.729836	-0.0526316
12	0.623188	0.623188	13	0.454657	0.525629	0
13	0.484848	0.636364	14	0.155803	0.449338	-0.151515
14	0.693333	0.773333	15	0.668047	0.709464	-0.08
15	0.650794	0.68254	16	0.308614	0.558242	-0.031746
16	0.701149	0.643678	17	0.335088	0.338182	0.0574713
17	0.62963	0.722222	18	0.15897	0.517536	-0.0925926
18	0.538462	0.628205	19	0.22537	0.245293	-0.0897436
19	0.535714	0.666667	20	0.395222	0.364784	-0.130952
20	0.793651	0.777778	21	0.36746	0.273306	0.015873
21	0.833333	0.777778	22	0.59798	0	0.0555556
22	0.666667	0.747126	23	0.554584	0.520586	-0.0804598
23	0.790476	0.92381	24	0.382971	0.761583	-0.133333
24	0.52381	0.444444	25	0.216082	0.0668534	0.0793651
25	0.655914	0.698925	26	0.375806	0.371528	-0.0430108
26	0.666667	0.753623	27	0.456964	0.593155	-0.0869565
27	0.6	0.706667	28	0.346423	0.451056	-0.106667
28	0.558559	0.522523	29	0.217885	0.222451	0.036036
29	0.789474	0.719298	30	0.791306	0.717511	0.0701754
30	0.75	0.694444	31	0.830952	0.61784	0.0555556
31	0.764706	0.705882	32	0.641177	0.667802	0.0588235
32	0.871795	0.948718	33	0.779089	0.94023	-0.0769231
33	0.623188	0.710145	34	0.410233	0.616608	-0.0869565
34	0.966667	0.966667	35	0.968553	0.968553	0
35	0.592593	0.703704	36	0.394767	0.603352	-0.111111
36	0.770833	0.854167	37	0.741837	0.82906	-0.0833333
37	0.824561	0.824561	38	0.788078	0.788078	0
38	0.770833	0.8125	39	0.729286	0.8099	-0.0416667
39	0.783333	0.833333	40	0.77864	0.862103	-0.05
40	0.74359	0.74359	41	0.709937	0.747956	0
41	0.809524	0.880952	42	0.716331	0.846103	-0.0714286
42	0.777778	0.844444	43	0.495373	0.743411	-0.0666667
43	0.666667	0.777778	44	0.324938	0.485722	-0.111111
44	0.73913	0.681159	45	0.429134	0.48871	0.057971
45	0.813333	0.88	46	0.508696	0.801708	-0.0666667
46	0.592593	0.592593	47	0.316905	0.322222	0
47	0.65	0.666667	48	0.515585	0.542394	-0.0166667
48	0.6	0.722222	49	0.375194	0.339243	-0.122222
49	0.666667	0.766667	50	0.501459	0.557327	-0.1
50	0.675439	0.763158	51	0.372483	0.485043	-0.0877193
51	0.666667	0.69697	52	0.465199	0.623209	-0.030303
52	0.75641	0.653846	53	0.348283	0.29838	0.102564
53	0.9	1	54	0.259259	1	-0.1
54	0.74359	0.794872	55	0.220169	0.446225	-0.0512821
55	0.666667	0.785714	56	0.348648	0.694645	-0.119048
56	0.666667	0.666667	57	0.293574	0.305756	0
